# Orthology clusters from gene trees with *Possvm*

**DOI:** 10.1101/2021.05.03.442399

**Authors:** Xavier Grau-Bové, Arnau Sebé-Pedrós

## Abstract

*Possvm* (<u>P</u>hylogenetic <u>O</u>rtholog <u>S</u>orting with <u>S</u>pecies o<u>V</u>erlap and <u>M</u>CL) is a tool that automates the process of classifying clusters of orthologous genes from precomputed phylogenetic trees. It identifies orthology relationships between genes using the species overlap algorithm to infer taxonomic information from the gene tree topology, and then uses the Markov Clustering Algorithm (*MCL*) to identify orthology clusters and provide annotated gene family classifications. Our benchmarking shows that this approach, when provided with accurate phylogenies, is able to identify manually curated orthogroups with high precision and recall. Overall, *Possvm* automates the routine process of gene tree inspection and annotation in a highly interpretable manner, and provides reusable outputs that can be used to obtain phylogeny-informed gene annotations and inform comparative genomics and gene family evolution analyses.
