## Supplementary Material S3 for "Orthology clusters from gene trees with *Possvm*"

### Sheet: A) Evaluation ANTP HomeoDB
Reference OG	Reference OG size	Best Possvm OG	Best Possvm OG size	Precision	Recall	F-score	True positives	True negatives	False positives	False negatives
Abox	4	OG31	4	1	1	1	4	696	0	0
Barhl	16	OG15	16	1	1	1	16	684	0	0
Bari	4	OG8	4	1	1	1	4	696	0	0
Barx	10	OG3	10	1	1	1	10	690	0	0
Bsx	9	OG2	9	1	1	1	9	691	0	0
Cdx	19	OG64	19	1	1	1	19	681	0	0
chr02.1	10	OG78	6	1	0.6	0.75	6	690	0	4
chr03.1	4	OG0	4	0.166667	1	0.285714	4	676	20	0
Dbx	15	OG0	15	0.625	1	0.769231	15	676	9	0
Dlx	35	OG23	35	1	1	1	35	665	0	0
Emx	18	OG21	18	1	1	1	18	682	0	0
En	17	OG51	17	1	1	1	17	683	0	0
Evx	15	OG32	15	1	1	1	15	685	0	0
Gbx	14	OG24	14	1	1	1	14	686	0	0
Gsx	14	OG55	14	1	1	1	14	686	0	0
Hhex	8	OG6	8	1	1	1	8	692	0	0
Hlx	5	OG0	5	0.208333	1	0.344828	5	676	19	0
Hox1	18	OG52	18	1	1	1	18	682	0	0
Hox2	14	OG45	14	1	1	1	14	686	0	0
Hox3	23	OG59	22	1	0.956522	0.977778	22	677	0	1
Hox4	23	OG71	23	1	1	1	23	677	0	0
Hox5	11	OG65	6	1	0.545455	0.705882	6	689	0	5
Hox6-8	53	OG67	28	1	0.528302	0.691358	28	647	0	25
Hox9-13(15)	93	OG69	93	1	1	1	93	607	0	0
Lbx	15	OG5	15	1	1	1	15	685	0	0
Meox	14	OG37	14	1	1	1	14	686	0	0
Mnx	14	OG36	14	1	1	1	14	686	0	0
Msx	20	OG35	20	1	1	1	20	680	0	0
Msxlx	3	OG34	3	1	1	1	3	697	0	0
Nanog	3	OG11	3	0.25	1	0.4	3	688	9	0
Nedx	4	OG30	4	1	1	1	4	696	0	0
Nk1	13	OG18	13	1	1	1	13	687	0	0
Nk2.1	14	OG38	14	1	1	1	14	686	0	0
Nk2.2	13	OG39	13	1	1	1	13	687	0	0
Nk3	14	OG13	10	1	0.714286	0.833333	10	686	0	4
Nk4	19	OG33	18	1	0.947368	0.972973	18	681	0	1
Nk5/Hmx	20	OG49	20	1	1	1	20	680	0	0
Nk6	19	OG44	19	1	1	1	19	681	0	0
Nk7	3	OG42	3	1	1	1	3	697	0	0
Noto	10	OG57	5	1	0.5	0.666667	5	690	0	5
Pdx	6	OG60	6	1	1	1	6	694	0	0
Ro	4	OG50	4	1	1	1	4	696	0	0
Tlx	20	OG43	20	1	1	1	20	680	0	0
Vax	10	OG20	10	1	1	1	10	690	0	0
Ventx	9	OG11	9	0.75	1	0.857143	9	688	3	0

### Sheet: B) Evaluation ANTP HomeoDB, ver
Reference OG	Reference OG size	Best Possvm OG	Best Possvm OG size	Precision	Recall	F-score	True positives	True negatives	False positives	False negatives
Barhl	11	OG15	11	1	1	1	11	506	0	0
Barx	9	OG3	9	1	1	1	9	508	0	0
Bsx	5	OG2	5	1	1	1	5	512	0	0
Cdx	15	OG64	15	1	1	1	15	502	0	0
chr02.1	10	OG78	6	1	0.6	0.75	6	507	0	4
chr03.1	4	OG0	4	0.25	1	0.4	4	501	12	0
Dbx	11	OG0	11	0.6875	1	0.814815	11	501	5	0
Dlx	31	OG23	31	1	1	1	31	486	0	0
Emx	11	OG21	11	1	1	1	11	506	0	0
En	10	OG51	10	1	1	1	10	507	0	0
Evx	11	OG32	11	1	1	1	11	506	0	0
Gbx	10	OG24	10	1	1	1	10	507	0	0
Gsx	10	OG55	10	1	1	1	10	507	0	0
Hhex	5	OG6	5	1	1	1	5	512	0	0
Hox1	14	OG52	14	1	1	1	14	503	0	0
Hox2	10	OG45	10	1	1	1	10	507	0	0
Hox3	17	OG59	17	1	1	1	17	500	0	0
Hox4	19	OG71	19	1	1	1	19	498	0	0
Hox5	7	OG65	6	1	0.857143	0.923077	6	510	0	1
Hox6-8	40	OG67	24	1	0.6	0.75	24	477	0	16
Hox9-13(15)	83	OG69	83	1	1	1	83	434	0	0
Lbx	10	OG5	10	1	1	1	10	507	0	0
Meox	10	OG37	10	1	1	1	10	507	0	0
Mnx	9	OG36	9	1	1	1	9	508	0	0
Msx	14	OG35	14	1	1	1	14	503	0	0
Nanog	3	OG11	3	0.3	1	0.461538	3	507	7	0
Nk1	8	OG18	8	1	1	1	8	509	0	0
Nk2.1	10	OG38	10	1	1	1	10	507	0	0
Nk2.2	9	OG39	9	1	1	1	9	508	0	0
Nk3	10	OG13	6	1	0.6	0.75	6	507	0	4
Nk4	15	OG33	15	1	1	1	15	502	0	0
Nk5/Hmx	17	OG49	17	1	1	1	17	500	0	0
Nk6	15	OG44	15	1	1	1	15	502	0	0
Noto	6	OG41	2	1	0.333333	0.5	2	511	0	4
Pdx	5	OG60	5	1	1	1	5	512	0	0
Tlx	16	OG43	16	1	1	1	16	501	0	0
Vax	9	OG20	9	1	1	1	9	508	0	0
Ventx	7	OG11	7	0.7	1	0.823529	7	507	3	0

### Sheet: C) Evaluation ANTP HomeoDB, ins
Reference OG	Reference OG size	Best Possvm OG	Best Possvm OG size	Precision	Recall	F-score	True positives	True negatives	False positives	False negatives
Abox	3	OG31	3	1	1	1	3	125	0	0
Barhl	4	OG15	4	1	1	1	4	124	0	0
Bari	3	OG8	3	1	1	1	3	125	0	0
Bsx	3	OG2	3	1	1	1	3	125	0	0
Cdx	3	OG64	3	1	1	1	3	125	0	0
Dbx	3	OG0	3	0.5	1	0.666667	3	122	3	0
Dlx	3	OG23	3	1	1	1	3	125	0	0
Emx	4	OG21	4	1	1	1	4	124	0	0
En	6	OG51	6	1	1	1	6	122	0	0
Evx	2	OG32	2	1	1	1	2	126	0	0
Gbx	3	OG24	3	1	1	1	3	125	0	0
Gsx	3	OG55	3	1	1	1	3	125	0	0
Hhex	2	OG6	2	1	1	1	2	126	0	0
Hlx	3	OG0	3	0.5	1	0.666667	3	122	3	0
Hox1	3	OG52	3	1	1	1	3	125	0	0
Hox2	3	OG45	3	1	1	1	3	125	0	0
Hox3	5	OG59	4	1	0.8	0.888889	4	123	0	1
Hox4	3	OG71	3	1	1	1	3	125	0	0
Hox5	3	OG70	3	1	1	1	3	125	0	0
Hox6-8	12	OG61	3	1	0.25	0.4	3	116	0	9
Hox9-13(15)	3	OG69	3	1	1	1	3	125	0	0
Lbx	4	OG5	4	1	1	1	4	124	0	0
Meox	3	OG37	3	1	1	1	3	125	0	0
Mnx	3	OG36	3	1	1	1	3	125	0	0
Msx	5	OG35	5	1	1	1	5	123	0	0
Msxlx	2	OG34	2	1	1	1	2	126	0	0
Nedx	3	OG30	3	1	1	1	3	125	0	0
Nk1	3	OG18	3	1	1	1	3	125	0	0
Nk2.1	3	OG38	3	1	1	1	3	125	0	0
Nk2.2	3	OG39	3	1	1	1	3	125	0	0
Nk3	3	OG13	3	1	1	1	3	125	0	0
Nk4	3	OG33	2	1	0.666667	0.8	2	125	0	1
Nk5/Hmx	2	OG49	2	1	1	1	2	126	0	0
Nk6	3	OG44	3	1	1	1	3	125	0	0
Nk7	2	OG42	2	1	1	1	2	126	0	0
Noto	3	OG57	2	1	0.666667	0.8	2	125	0	1
Ro	3	OG50	3	1	1	1	3	125	0	0
Tlx	3	OG43	3	1	1	1	3	125	0	0

### Sheet: D) Evaluation Orthobench
Reference OG	Reference OG size	Best Possvm OG	Best Possvm OG size	Precision	Recall	F-score	True positives	True negatives	False positives	False negatives
RefOG001	15	RefOG001.2	15	1	1	1	15	0	0	0
RefOG002	19	RefOG002.0	17	1	0.894737	0.944444	17	0	0	2
RefOG003	47	RefOG003.10	26	1	0.553191	0.712329	26	0	0	21
RefOG004	12	RefOG004.0	12	1	1	1	12	0	0	0
RefOG005	34	RefOG005.2	34	1	1	1	34	0	0	0
RefOG006	48	RefOG006.15	48	1	1	1	48	34	0	0
RefOG007	57	RefOG007.3	57	1	1	1	57	0	0	0
RefOG008	14	RefOG008.4	14	1	1	1	14	0	0	0
RefOG009	23	RefOG009.2	23	1	1	1	23	0	0	0
RefOG010	3	RefOG010.0	3	1	1	1	3	0	0	0
RefOG011	94	RefOG011.0	29	1	0.308511	0.471545	29	0	0	65
RefOG012	46	RefOG012.22	46	1	1	1	46	0	0	0
RefOG013	27	RefOG013.0	10	1	0.37037	0.540541	10	0	0	17
RefOG014	44	RefOG014.5	44	1	1	1	44	0	0	0
RefOG015	30	RefOG015.3	30	1	1	1	30	0	0	0
RefOG016	25	RefOG016.0	25	1	1	1	25	0	0	0
RefOG017	29	RefOG017.0	29	1	1	1	29	0	0	0
RefOG018	12	RefOG018.0	12	1	1	1	12	0	0	0
RefOG019	13	RefOG019.1	13	1	1	1	13	0	0	0
RefOG020	28	RefOG020.13	28	1	1	1	28	0	0	0
RefOG021	125	RefOG021.9	31	1	0.248	0.397436	31	2	0	94
RefOG022	35	RefOG022.5	35	1	1	1	35	0	0	0
RefOG023	69	RefOG023.11	69	1	1	1	69	15	0	0
RefOG024	51	RefOG024.3	51	1	1	1	51	0	0	0
RefOG025	13	RefOG025.1	13	1	1	1	13	0	0	0
RefOG026	43	RefOG026.9	43	1	1	1	43	16	0	0
RefOG027	20	RefOG027.1	20	1	1	1	20	0	0	0
RefOG028	24	RefOG028.1	24	1	1	1	24	0	0	0
RefOG029	13	RefOG029.2	13	1	1	1	13	0	0	0
RefOG030	13	RefOG030.0	13	1	1	1	13	0	0	0
RefOG031	32	RefOG031.0	32	1	1	1	32	0	0	0
RefOG032	14	RefOG032.1	14	1	1	1	14	40	0	0
RefOG033	30	RefOG033.3	30	1	1	1	30	0	0	0
RefOG034	21	RefOG034.4	21	1	1	1	21	0	0	0
RefOG035	32	RefOG035.4	32	1	1	1	32	0	0	0
RefOG036	46	RefOG036.1	46	1	1	1	46	0	0	0
RefOG037	34	RefOG037.34	34	1	1	1	34	0	0	0
RefOG038	9	RefOG038.3	9	1	1	1	9	0	0	0
RefOG039	20	RefOG039.3	20	1	1	1	20	0	0	0
RefOG040	13	RefOG040.6	13	1	1	1	13	0	0	0
RefOG041	17	RefOG041.0	17	1	1	1	17	0	0	0
RefOG042	11	RefOG042.3	9	1	0.818182	0.9	9	0	0	2
RefOG043	17	RefOG043.0	17	1	1	1	17	0	0	0
RefOG044	14	RefOG044.1	14	1	1	1	14	0	0	0
RefOG045	13	RefOG045.44	13	1	1	1	13	0	0	0
RefOG046	32	RefOG046.0	32	1	1	1	32	0	0	0
RefOG047	36	RefOG047.1	30	1	0.833333	0.909091	30	0	0	6
RefOG048	40	RefOG048.4	10	1	0.25	0.4	10	0	0	30
RefOG049	10	RefOG049.1	10	1	1	1	10	0	0	0
RefOG050	14	RefOG050.0	14	1	1	1	14	0	0	0
RefOG051	17	RefOG051.0	17	1	1	1	17	0	0	0
RefOG052	15	RefOG052.0	15	1	1	1	15	8	0	0
RefOG053	13	RefOG053.1	13	1	1	1	13	0	0	0
RefOG054	44	RefOG054.3	30	1	0.681818	0.810811	30	0	0	14
RefOG055	29	RefOG055.0	29	1	1	1	29	0	0	0
RefOG056	9	RefOG056.0	9	1	1	1	9	0	0	0
RefOG057	16	RefOG057.0	16	1	1	1	16	0	0	0
RefOG058	46	RefOG058.5	16	1	0.347826	0.516129	16	0	0	30
RefOG059	10	RefOG059.0	10	1	1	1	10	0	0	0
RefOG060	68	RefOG060.10	68	1	1	1	68	0	0	0
RefOG061	30	RefOG061.9	18	1	0.6	0.75	18	0	0	12
RefOG062	11	RefOG062.1	11	1	1	1	11	0	0	0
RefOG063	19	RefOG063.7	9	1	0.473684	0.642857	9	0	0	10
RefOG064	15	RefOG064.2	13	1	0.866667	0.928571	13	0	0	2
RefOG065	10	RefOG065.2	9	1	0.9	0.947368	9	0	0	1
RefOG066	14	RefOG066.0	14	1	1	1	14	0	0	0
RefOG067	13	RefOG067.0	13	1	1	1	13	0	0	0
RefOG068	31	RefOG068.1	31	0.96875	1	0.984127	31	0	1	0
RefOG069	31	RefOG069.0	12	1	0.387097	0.55814	12	0	0	19
RefOG070	13	RefOG070.5	13	1	1	1	13	0	0	0
